# Chromatin accessibility associated with aquaculture relevant traits in tilapia

**DOI:** 10.1101/2023.02.17.528929

**Authors:** Tarang K. Mehta, Angela Man, Adam Ciezarek, Keith Ranson, David Penman, Federica Di-Palma, Wilfried Haerty

## Abstract

The Nile tilapia (*Oreochromis niloticus*) accounts for ∼9% of global freshwater finfish production however, extreme cold weather and decreasing freshwater resources has created the need to develop resilient strains. By determining the genetic bases of aquaculture relevant traits, we can genotype and breed desirable traits into farmed strains. We developed and optimised ATAC-seq from *O. niloticus* gill tissues to identify regulatory regions accounting for gene expression associated with gill adaptations. We find that SNPs from 27 tilapia species are enriched in noncoding regions, with 95% of accessible gene promoter regions being SNP-containing. Regulatory variants of TF binding sites are likely driving gene expression differences associated with tilapia gill adaptations, and differentially segregate in freshwater and euryhaline tilapia species. The generation of novel open chromatin data integrated with gene expression and genetic variants revealed candidate genes, genetic relationships, and loci associated with aquaculture relevant traits like salinity and osmotic stress acclimation.
