## Supplementary Table for "Chromatin accessibility associated with aquaculture relevant traits in tilapia"

### Sheet: Table S1
Supplementary Table S1- Distribution of open-chromatin peaks in annotated regions across all three replicates gill tissue
Species	Total peaks	Annotation	No. of peaks	Percentage
Oreochromis_niloticus	2602042	5kb_gene_promoter	212804	0.0817835
		aCNE	255	9.8e-05
		exon	520316	0.199964
		five_prime_utr	146572	0.0563296
		hCNE	2561	0.000984227
		intergenic	445764	0.171313
		intron	1187081	0.456211
		three_prime_utr	86689	0.0333158

### Sheet: Table S2
Supplementary Table S2 - Number of per species single nucleotide polymorphisms (SNPs) mapped to Nile tilapia (O. niloticus) reference genome (O_niloticus_UMD1)
Species	Heterozygous	Homozygous Alt	Homozygous Ref
O. malagarasi	3479801	4860084	63363866
O. rukwaensis	9863432	6567936	66918956
O. variabilis	5472738	5956436	65878545
O. mtera	11537594	6801655	67863992
O. karomo	2827592	4687915	62966653
O. macrochir	3097892	4823875	63752360
O. squamipinnis	6745490	5621363	66161609
O. chungruruensis	4677724	5270441	64374516
O. shiranuschilwae	2381334	4596971	60348442
O. placidus	10127165	6304181	67902222
O. shiranus	12193558	6573616	67846184
O. urolepis	28042288	9318986	69781717
O. korogwe Nambawala	4710280	4920053	63922983
O. korogwe Mlingano	4348150	4975333	63285922
O. mossambicus	7855759	6651250	66715910
O. hunteri	5787483	6417006	66470172
O. jipe	3572631	5729665	63907461
O. girigan	12110476	7259096	67239122
O. tanganicae	2904135	4270448	63909283
A. grahami	10721323	8183090	63367103
O. amphimelas	6679119	6937949	61028575
O. esculentus	13694180	7122613	67232029
O. leucostictus	12799231	7125681	67361773
O. spilurus	1213385	4312016	64116736
O. niloticus	33416516	10134941	72160802
O. aureus	4233848	4463914	64164684
S. galilaeus	5053179	4025840	60375707
M. zebra	17276927	9749921	36753436
